# Unraveling the diversity and functional potential of cyanosphere microbiomes assembled from terrestrial cyanobacteria

**DOI:** 10.1101/2025.06.10.658773

**Authors:** Brianne Palmer, Estelle M Couradeau, Jeffrey R. Johansen, Tania Kurbessoian, Jose Ortega Carranza, Jason E Stajich, Ryan Ward, Nicole Pietrasiak

## Abstract

The cyanosphere consists of heterotrophic microorganisms residing within the exopolysaccharide sheath of cyanobacteria, acting as a crucial interface between the cyanobacteria and their surrounding environment. Understanding the interactions between cyanobacteria and their cyanospheres is essential for predicting the success of terrestrial cyanobacteria in providing ecosystem services in nutrient-poor environments. However, knowledge of the microbial diversity within the cyanosphere remains limited.

In this study, we employed metagenomic sequencing to reconstruct 410 metagenome-assembled genomes (MAGs) from cyanosphere-associated microbes linked to 56 unialgal terrestrial cyanobacteria cultures, representing 12 distinct cyanobacteria orders. Our findings revealed that the composition of cyanosphere microbial communities was unique to each cyanobacterial host and was significantly shaped by environmental factors such as habitat, precipitation, and temperature from which the cultures were originally obtained. Notably, three microbial genera, *Brevundimonas*, *Devosia*, and *Sphingopyxis*, were present in over 30% of the cyanospheres, forming a core cyanosphere microbiome. Functional gene analysis showed a distinction between the cyanobacteria and their associated cyanospheres, with dissimilatory nitrate reduction being the dominant pathway in the cyanosphere, while nitrogen fixation was more common in the cyanobacteria. Three cyanospheres also contained nitrogen fixation genes of which two hosts were nitrogen fixation capable themselves. The cyanosphere harbored genes for polysaccharide lyases, indicating a possible link to the exopolysaccharides produced by the cyanobacteria. Given the observed variability in microbial community composition and function across different cyanobacterial hosts, future ecological assessments and restoration efforts involving cyanobacteria should not only focus on the cyanobacteria themselves but also consider their associated microbial communities.

**Importance:** Our study identifies members of a highly understudied, and potentially under-valued, microbial community -- the cyanosphere. We used a diversity of terrestrial cyanobacteria to understand how the cyanosphere composition and predicted functions were influenced by the host cyanobacterium and environmental factors using metagenomics. This is a new approach to study the cyanosphere and provides insights into the diversity of terrestrial microbial communities. Importantly, our results underscore the need to consider microbial consortia when assessing the ecological potential of cyanobacteria in terrestrial restoration.
