## Supplementary material for "Unraveling the diversity and functional potential of cyanosphere microbiomes assembled from terrestrial cyanobacteria": Table S1

### Sheet: Sheet1
Map ID	Cyanobacteria Host	Strain ID	Cyanobacteria BioProject	Cyanosphere Bioproject	Habitat	Location	Continent	Host Order	Annual Mean Temperature (C)	Annual Precipitation (mm)	Altitude (m)	Citation
1	Aetokthonos hydrillicola	B3-Florida	PRJNA617093		fresh water	South Carolina, USA	North America	Nostocales	16.6	1186	102	Ward et al. 2021
				PRJNA1200267
2	"Aphanocapsa lilacina"	HA4352-LM1	PRJNA677053	PRJNA1208396	subaerial	Hawaii, USA	Pacific Islands	Gloeobacterales	23.1	3045	21	Ward et al. 2021
3	"Aphanocapsa sp."	GSE-SYN-MK-11-07L	PRJNA621664	PRJNA1208397	subaerial	Utah, USA	North America	Acaryochloridales	10.2	220	1755	Ward et al. 2021
4	"Aphanothece saxicola"	GSE-SYN-MK-01-06B	PRJNA621658	PRJNA1231202	subaerial	Utah, USA	North America	Synechococcales	7	296	2043	Ward et al. 2021
5	"Aphanothece sp."	CMT-3BRIN-NPC111	PRJNA617094	PRJNA1231202	soil	California, USA	North America	Gomontiellales	16.6	162	1084	Ward et al. 2021
6	Brasilonema angustatum	HA4187-MV1	PRJNA617095	PRJNA1231202	soil	Hawaii, USA	Pacific Islands	Nostocales	23.4	1706	229	Ward et al. 2021
7	Brasilonema octagenarum	HA4186-MV1	PRJNA621669	PRJNA1231202	subaerial	Hawaii, USA	Pacific Islands	Nostocales	23.4	1706	229	Ward et al. 2021
8	Calothrix sp.	FI2-JRJ7	PRJNA617096	PRJNA1231202	soil	California, USA	North America	Nostocales	19.2	96	654	Ward et al. 2021
9	"Chroococcus sp."	CMT-3BRIN-NPC107	PRJNA653492	PRJNA1231202	soil	California, USA	North America	Chroococcidiopsidales	16.6	162	1084	Ward et al. 2021
10	Cyanomargarita calcarea	GSE-NOS-MK-12-04C	PRJNA621661	PRJNA1231202	subaerial	Utah, USA	North America	Nostocales	8.9	294	1873	Ward et al. 2021
11	Cyanosarcina radialis	HA8281-LM2	PRJNA653493	PRJNA1231202	subaerial	Hawaii, USA	Pacific Islands	Gomontiellales	23.6	1291	11	Ward et al. 2021
12	Desmonostoc geniculatum	HA4340-LM1	PRJNA621655	PRJNA1231202	subaerial	Hawaii, USA	Pacific Islands	Nostocales	23.1	3045	21	Ward et al. 2021
13	Desmonostoc vinosum	HA7617-LM4	PRJNA650882	PRJNA1231202	subaerial	Hawaii, USA	Pacific Islands	Nostocales	23.1	3045	106	Ward et al. 2021
14	Drouetiella hepatica	UHER 2000/2452	PRJNA617097	PRJNA1231202	subaerial	Kosice, Slovakia	Europe	Oculatellales	5.2	779	701	Ward et al. 2021
15	Drouetiella lurida*	LUKESOVA 1986/6	PRJNA621675	PRJNA1231202	soil	Most, Czech Republic	Europe	Oculatellales	NA	NA	NA	This study
16	Gloeocapsa sp.	UFS-A4-WI-NPMV-4B04	PRJNA617098	PRJNA1231202	soil	Utah, USA	North America	Chroococcidiopsidales	8.5	379	1687	Ward et al. 2021
17	Goleter apundmare	HA4340-LM2	PRJNA621659	PRJNA1231202	subaerial	Hawaii, USA	Pacific Islands	Nostocales	23.1	3045	21	Ward et al. 2021
18	"Hassallia sp."	WJT32-NPBG1	PRJNA617099	PRJNA1231202	soil	California, USA	North America	Nostocales	21	120	623	Ward et al. 2021
19	Hormoscilla sp.	CMT-3BRIN-NPC48	PRJNA650881	PRJNA1231202	soil	California, USA	North America	Gomontiellales	16.6	162	1084	Ward et al. 2021
20	Iphinoe sp.	HA4291-MV1	PRJNA617100	PRJNA1231202	soil	Hawaii, USA	Pacific Islands	Nostocales	22.8	2504	136	Ward et al. 2021
21	Kaiparowitsia implicata	GSE-PSE-MK54-09C	PRJNA650883	PRJNA1231202	subaerial	Utah, USA	North America	Oculatellales	8.3	270	1880	Ward et al. 2021
22	Kastovskya adunca	ATA6-11-RM4	PRJNA621676	PRJNA1231202	soil	Atacama, Chile	South America	Coleofasciculales	18.7	17	340	Ward et al. 2021
23	Komarekiella atlantica	HA4396-MV6	PRJNA650825	PRJNA1231202	hydroterrestrial	Hawaii, USA	Pacific Islands	Nostocales	23.1	1446	117	Ward et al. 2021
24	"Lyngbya sp."	HA4199-MV5	PRJNA621654	PRJNA1231202	soil	Hawaii, USA	Pacific Islands	Leptolynbyales	22.9	2128	28	Ward et al. 2021
25	Microcoleus vaginatus	WJT46-NPBG5	PRJNA677056	PRJNA1231202	soil	California, USA	North America	Oscillatoriales	18.7	167	794	Ward et al. 2021
26	Mojavia pulchra	JT2-VF2	PRJNA650826	PRJNA1231202	soil	California, USA	North America	Nostocales	20.3	136	692	Ward et al. 2021
27	Myxacorys californica	WJT36-NPBG1	PRJNA621674	PRJNA1231202	soil	California, USA	North America	Leptolynbyales	14.9	311	1332	Ward et al. 2021
28	Myxacorys chilensis	ATA2-1-KO14	PRJNA621667	PRJNA1231202	soil	Coquimbo, Chile	South America	Leptolynbyales	15	66	222	Ward et al. 2021
29	Nodosilinea sp.	WJT8-NPBG4	PRJNA621656	PRJNA1231202	soil	California, USA	North America	Nodosilineales	20.4	119	564	Ward et al. 2021
30	Nostoc desertorum	CM1-VF14	PRJNA617101	PRJNA1231202	soil	California, USA	North America	Nostocales	17.1	153	1048	Ward et al. 2021
31	Nostoc indistinguendum	CM1-VF10	PRJNA621666	PRJNA1231202	soil	California, USA	North America	Nostocales	17.1	153	1048	Ward et al. 2021
32	Oculatella coburnii*	WJT66-NPBG6A	PRJNA697315	PRJNA1231202	soil	California, USA	North America	Oculatellales	NA	NA	NA	This study
33	Oscillatoria princeps	RMCB-10	PRJNA621670	PRJNA1231202	fresh water	Lower Austria, Austria	Europe	Oscillatoriales	6.2	967	613	Ward et al. 2021
34	"Oscillatoria tanganyikae"	FI6-MK23	PRJNA621665	PRJNA1231202	soil	California, USA	North America	Leptolynbyales	17.8	106	839	Ward et al. 2021
35	Pegethrix bostrychoides	GSE-TBD4-15B	PRJNA617102	PRJNA1231202	subaerial	Utah, USA	North America	Oculatellales	11.8	173	1541	Ward et al. 2021
36	Phormidesmis sp.	WJT24-NPBG8	PRJNA653494	PRJNA1231202	soil	California, USA	North America	Leptolynbyales	17.9	192	NA	Ward et al. 2021
37	Plectolyngbya sp.	WJT66-NPBG17	PRJNA677057	PRJNA1231202	soil	California, USA	North America	Leptolynbyales	15.4	299	1273	Ward et al. 2021
38	Pleurocapsa ercegoicii*	ATA3-5Q-KO4	PRJNA617103	PRJNA1231202	soil	Atacama,Chile	South America	Chroococcales	NA	NA	NA	This study
39	Pleurocapsa minor	HA4230-MV1	PRJNA621671	PRJNA1231202	subaerial	Hawaii, USA	Pacific Islands	Chroococcales	21.9	3229	389	Ward et al. 2021
40	Pleurocapsa minor	GSE-CHR-MK-17-07R	PRJNA617104	PRJNA1231202	subaerial	Utah, USA	North America	Chroococcales	10.2	220	1755	Ward et al. 2021
41	Rexia erecta*	CAT4-SG4	PRJNA677054	PRJNA1231202	subaerial	North Carolina, USA	North America	Nostocales	10.8	1423	NA	This study
42	Roholtiella mojavensis*	WJT36-NPBG5B	PRJNA650827	PRJNA1231202	soil	California, USA	North America	Nostocales	NA	NA	NA	This study
43	Scytolyngbya sp.	HA4215-MV1	PRJNA710503	PRJNA1231202	fresh water	Hawaii, USA	Pacific Islands	Leptolynbyales	22	2335	610	Ward et al. 2021
44	Scytonema hyalinum	WJT4-NPBG1	PRJNA617105	PRJNA1231202	soil	California, USA	North America	Nostocales	20.1	128	619	Ward et al. 2021
45	Scytonematopsis contorta	HA4267-MV1	PRJNA617106	PRJNA1231202	hydroterrestrial	Hawaii, USA	Pacific Islands	Nostocales	22.1	2985	339	Ward et al. 2021
46	Spirirestis raphaelensis	WJT71-NPBG6	PRJNA653495	PRJNA1231202	soil	California, USA	North America	Nostocales	21.2	119	500	Ward et al. 2021
47	Stenomitos rutilans	HA7619-LM2	PRJNA683097	PRJNA1231202	subaerial	Hawaii, USA	Pacific Islands	Leptolynbyales	23.1	3045	106	Ward et al. 2021
48	Symplocastrum torsivum	CPER-KK1	PRJNA617107	PRJNA1231202	soil	Colorado, USA	North America	Coleofasciculales	8.4	365	1622	Ward et al. 2021
49	Tildeniella nuda	ZEHNDER 1965/U140	PRJNA617108	PRJNA1231202	subaerial	Zurich, Switzerland	Europe	Oculatellales	9.1	1102	451	Ward et al. 2021
50	Tildeniella torsiva	UHER 1998/13D	PRJNA621657	PRJNA1231202	subaerial	Kosice, Slovakia	Europe	Oculatellales	5.2	779	565	Ward et al. 2021
51	Timaviella obliquedivisa	GSE-PSE-MK23-08B	PRJNA653496	PRJNA1231202	subaerial	Utah, USA	North America	Oculatellales	9.9	229	1757	Ward et al. 2021
52	Timaviella radians*	GSE-UNK-7R	PRJNA621673	PRJNA1231202	subaerial	Utah, USA	North America	Oculatellales	NA	NA	NA	This study
53	Tolypothrix brevis	GSE-NOS-MK-07-07A	PRJNA621672	PRJNA1231202	subaerial	Utah, USA	North America	Nostocales	10.2	220	1684	Ward et al. 2021
54	Tolypothrix carrinoi	HA7290-LM1	PRJNA621662	PRJNA1231202	subaerial	Hawaii, USA	Pacific Islands	Nostocales	23.6	1291	21	Ward et al. 2021
55	"Trichormus sp."	HA7290-LM1	PRJNA621663	PRJNA1231202	soil	Tarapaca,Chile	South America	Nostocales	16.6	3	1167	Ward et al. 2021
56	Trichotorquatus andrei*	WJT9-NPBG15	PRJNA677055	PRJNA1231202	soil	California, USA	North America	Oculatellales	19.8	138	700	This study
